# Conserved epigenetic regulatory logic infers genes governing cell identity

**DOI:** 10.1101/635516

**Authors:** Woo Jun Shim, Enakshi Sinniah, Jun Xu, Burcu Vitrinel, Michael Alexanian, Gaia Andreoletti, Sophie Shen, Yuliangzi Sun, Brad Balderson, Carles Boix, Guangdun Peng, Naihe Jing, Yuliang Wang, Manolis Kellis, Patrick P L Tam, Aaron Smith, Michael Piper, Lionel Christiaen, Quan Nguyen, Mikael Bodén, Nathan J. Palpant

## Abstract

Determining genes orchestrating cell differentiation in development and disease remains a fundamental goal of cell biology. This study establishes a genome-wide metric based on the gene-repressive tri-methylation of histone 3 lysine 27 (H3K27me3) across hundreds of diverse cell types to identify genetic regulators of cell differentiation. We introduce a computational method, TRIAGE, that uses discordance between gene-repressive tendency and expression to identify genetic drivers of cell identity. We apply TRIAGE to millions of genome-wide single-cell transcriptomes, diverse omics platforms, and eukaryotic cells and tissue types. Using a wide range of data, we validate TRIAGE’s performance for identifying cell-type specific regulatory factors across diverse species including human, mouse, boar, bird, fish, and tunicate. Using CRISPR gene editing, we use TRIAGE to experimentally validate *RNF220* as a regulator of *Ciona* cardiopharyngeal development and *SIX3* as required for differentiation of endoderm in human pluripotent stem cells. A record of this paper’s Transparent Peer Review process is included in the Supplemental Information.
