## Supplementary Tables for "Conserved epigenetic regulatory logic infers genes governing cell identity": Table S1.xlsx

### Sheet: Roadmap
#Epigenome	Description	46 cell-types with RNA-seq	Tissue
E017	IMR90_fetal_lung_fibroblasts_Cell_Line	N	IMR90
E002	ES-WA7_Cells	N	ES_cell
E008	H9_Cells	N	ES_cell
E001	ES-I3_Cells	N	ES_cell
E015	HUES6_Cells	N	ES_cell
E014	HUES48_Cells	N	ES_cell
E016	HUES64_Cells	Y	ES_cell
E003	H1_Cells	Y	ES_cell
E024	ES-UCSF4_Cells	Y	ES_cell
E020	iPS-20b_Cells	N	iPSC
E019	iPS-18_Cells	N	iPSC
E018	iPS-15b_Cells	N	iPSC
E021	iPS_DF_6.9_Cells	N	iPSC
E022	iPS_DF_19.11_Cells	N	iPSC
E007	H1_Derived_Neuronal_Progenitor_Cultured_Cells	Y	ES_deriv.
E009	H9_Derived_Neuronal_Progenitor_Cultured_Cells	N	ES_deriv.
E010	H9_Derived_Neuron_Cultured_Cells	N	ES_deriv.
E013	hESC_Derived_CD56+_Mesoderm_Cultured_Cells	Y	ES_deriv.
E012	hESC_Derived_CD56+_Ectoderm_Cultured_Cells	Y	ES_deriv.
E011	hESC_Derived_CD184+_Endoderm_Cultured_Cells	Y	ES_deriv.
E004	H1_BMP4_Derived_Mesendoderm_Cultured_Cells	Y	ES_deriv.
E005	H1_BMP4_Derived_Trophoblast_Cultured_Cells	Y	ES_deriv.
E006	H1_Derived_Mesenchymal_Stem_Cells	Y	ES_deriv.
E062	Primary_mononuclear_cells_from peripheral blood	Y	Blood&T_cell
E034	Primary_T_cells_from peripheral blood	N	Blood&T_cell
E045	Primary_T_cells_effector/memory_enriched_from_peripheral_blood	N	Blood&T_cell
E033	Primary_T_cells_from_cord_blood	N	Blood&T_cell
E044	Primary_T_regulatory_cells_from peripheral blood	N	Blood&T_cell
E043	Primary_T_helper_cells_from peripheral blood	N	Blood&T_cell
E039	Primary_T_helper_naive_cells_from peripheral blood	N	Blood&T_cell
E041	Primary_T_helper_cells_PMA-I_stimulated	N	Blood&T_cell
E042	Primary_T_helper_17_cells_PMA-I_stimulated	N	Blood&T_cell
E040	Primary_T_helper_memory_cells_from_peripheral_blood_1	N	Blood&T_cell
E037	Primary_T_helper_memory_cells_from_peripheral_blood_2	Y	Blood&T_cell
E048	Primary_T_CD8+_memory_cells_from_peripheral_blood	N	Blood&T_cell
E038	Primary_T_helper_naive_cells_from_peripheral_blood	Y	Blood&T_cell
E047	Primary_T_CD8+_naive_cells_from_peripheral_blood	Y	Blood&T_cell
E029	Primary_monocytes_from peripheral blood	N	HSC&B_cell
E031	Primary_B_cells_from_cord_blood	N	HSC&B_cell
E035	Primary_hematopoietic_stem_cells	N	HSC&B_cell
E051	Primary_hematopoietic_stem_cells_G-CSF-mobilized_Male	N	HSC&B_cell
E050	Primary_hematopoietic_stem_cells_G-CSF-mobilized_Female	Y	HSC&B_cell
E036	Primary_hematopoietic_stem_cells_short_term_culture	N	HSC&B_cell
E032	Primary_B_cells_from_peripheral_blood	N	HSC&B_cell
E046	Primary_Natural_Killer_cells_from peripheral blood	N	HSC&B_cell
E030	Primary_neutrophils_from peripheral blood	N	HSC&B_cell
E026	Bone_Marrow_Derived_Cultured_Mesenchymal_Stem_Cells	N	Mesench.
E049	Mesenchymal_Stem_Cell_Derived_Chondrocyte_Cultured_Cells	N	Mesench.
E025	Adipose_Derived_Mesenchymal_Stem_Cell_Cultured_Cells	N	Mesench.
E023	Mesenchymal_Stem_Cell_Derived_Adipocyte_Cultured_Cells	N	Mesench.
E052	Muscle_Satellite_Cultured_Cells	N	Myosat.
E055	Foreskin_Fibroblast_Primary_Cells_skin01	Y	Epithelial
E056	Foreskin_Fibroblast_Primary_Cells_skin02	Y	Epithelial
E059	Foreskin_Melanocyte_Primary_Cells_skin01	Y	Epithelial
E061	Foreskin_Melanocyte_Primary_Cells_skin03	Y	Epithelial
E057	Foreskin_Keratinocyte_Primary_Cells_skin02	Y	Epithelial
E058	Foreskin_Keratinocyte_Primary_Cells_skin03	Y	Epithelial
E028	Breast_variant_Human_Mammary_Epithelial_Cells_(vHMEC)	Y	Epithelial
E027	Breast_Myoepithelial_Primary_Cells	Y	Epithelial
E054	Ganglion_Eminence_derived_primary_cultured_neurospheres	Y	Neurosph.
E053	Cortex_derived_primary_cultured_neurospheres	Y	Neurosph.
E112	Thymus	Y	Thymus
E093	Fetal_Thymus	N	Thymus
E071	Brain_Hippocampus_Middle	Y	Brain
E074	Brain_Substantia_Nigra	N	Brain
E068	Brain_Anterior_Caudate	N	Brain
E069	Brain_Cingulate_Gyrus	N	Brain
E072	Brain_Inferior_Temporal_Lobe	N	Brain
E067	Brain_Angular_Gyrus	N	Brain
E073	Brain_Dorsolateral_Prefrontal_Cortex	N	Brain
E070	Brain_Germinal_Matrix	Y	Brain
E082	Fetal_Brain_Female	Y	Brain
E081	Fetal_Brain_Male	N	Brain
E063	Adipose_Nuclei	N	Adipose
E100	Psoas_Muscle	Y	Muscle
E108	Skeletal_Muscle_Female	N	Muscle
E107	Skeletal_Muscle_Male	N	Muscle
E089	Fetal_Muscle_Trunk	N	Muscle
E090	Fetal_Muscle_Leg	N	Muscle
E083	Fetal_Heart	N	Heart
E104	Right_Atrium	Y	Heart
E095	Left_Ventricle	Y	Heart
E105	Right_Ventricle	Y	Heart
E065	Aorta	Y	Heart
E078	Duodenum_Smooth_Muscle	N	Smooth_muscle
E076	Colon_Smooth_Muscle	N	Smooth_muscle
E103	Rectal_Smooth_Muscle	N	Smooth_muscle
E111	Stomach_Smooth_Muscle	N	Smooth_muscle
E092	Fetal_Stomach	N	Digestive
E085	Fetal_Intestine_Small	Y	Digestive
E084	Fetal_Intestine_Large	Y	Digestive
E109	Small_Intestine	Y	Digestive
E106	Sigmoid_Colon	Y	Digestive
E075	Colonic_Mucosa	N	Digestive
E101	Rectal_Mucosa_Donor_29	N	Digestive
E102	Rectal_Mucosa_Donor_31	N	Digestive
E110	Stomach_Mucosa	N	Digestive
E077	Duodenum_Mucosa	N	Digestive
E079	Esophagus	Y	Digestive
E094	Gastric	Y	Digestive
E099	Placenta_Amnion	N	Other
E086	Fetal_Kidney	N	Other
E088	Fetal_Lung	N	Other
E097	Ovary	Y	Other
E087	Pancreatic_Islets	Y	Other
E080	Fetal_Adrenal_Gland	N	Other
E091	Placenta	N	Other
E066	Liver	Y	Other
E098	Pancreas	Y	Other
E096	Lung	Y	Other
E113	Spleen	Y	Other

### Sheet: FANTOM5
Description	Tissue
tpm_of_Adipocyte_-_breast,_donor1.CNhs11051.11376-118A8	Adipocytes
tpm_of_Adipocyte_-_breast,_donor2.CNhs11969.11327-117E4	Adipocytes
tpm_of_Adipocyte_-_omental,_donor1.CNhs11054.11473-119C6	Adipocytes
tpm_of_Adipocyte_-_omental,_donor2.CNhs12067.11474-119C7	Adipocytes
tpm_of_Adipocyte_-_omental,_donor3.CNhs12068.11475-119C8	Adipocytes
tpm_of_Adipocyte_-_perirenal,_donor1.CNhs12069.11476-119C9	Adipocytes
tpm_of_Adipocyte_-_subcutaneous,_donor1.CNhs12494.11259-116F8	Adipocytes
tpm_of_Adipocyte_-_subcutaneous,_donor2.CNhs11371.11336-117F4	Adipocytes
tpm_of_Adipocyte_-_subcutaneous,_donor3.CNhs12017.11408-118E4	Adipocytes
tpm_of_Alveolar_Epithelial_Cells,_donor1.CNhs11325.11510-119G7	Epithelial_cells
tpm_of_Alveolar_Epithelial_Cells,_donor2.CNhs12084.11590-120G6	Epithelial_cells
tpm_of_Alveolar_Epithelial_Cells,_donor3.CNhs12119.11671-122G6	Epithelial_cells
tpm_of_Amniotic_Epithelial_Cells,_donor1.CNhs11341.11533-120A3	Epithelial_cells
tpm_of_Amniotic_Epithelial_Cells,_donor2.CNhs12098.11613-122A2	Epithelial_cells
tpm_of_Amniotic_Epithelial_Cells,_donor3.CNhs12125.11694-123A2	Epithelial_cells
tpm_of_Bronchial_Epithelial_Cell,_donor1.CNhs11327.11511-119G8	Epithelial_cells
tpm_of_Bronchial_Epithelial_Cell,_donor2.CNhs12085.11591-120G7	Epithelial_cells
tpm_of_Bronchial_Epithelial_Cell,_donor3.CNhs12623.11672-122G7	Epithelial_cells
tpm_of_Bronchial_Epithelial_Cell,_donor4.CNhs12054.11453-119A4	Epithelial_cells
tpm_of_Bronchial_Epithelial_Cell,_donor5.CNhs12058.11457-119A8	Epithelial_cells
tpm_of_Bronchial_Epithelial_Cell,_donor6.CNhs12062.11461-119B3	Epithelial_cells
tpm_of_Bronchial_Epithelial_Cell,_donor7.CNhs12642.11769-123I5	Epithelial_cells
tpm_of_Ciliary_Epithelial_Cells,_donor1.CNhs10871.11242-116D9	Epithelial_cells
tpm_of_Ciliary_Epithelial_Cells,_donor2.CNhs11966.11323-117D9	Epithelial_cells
tpm_of_Ciliary_Epithelial_Cells,_donor3.CNhs12009.11399-118D4	Epithelial_cells
tpm_of_Corneal_Epithelial_Cells,_donor1.CNhs11336.11526-119I5	Epithelial_cells
tpm_of_Corneal_Epithelial_Cells,_donor2.CNhs12094.11606-120I4	Epithelial_cells
tpm_of_Corneal_Epithelial_Cells,_donor3.CNhs12123.11687-122I4	Epithelial_cells
tpm_of_Esophageal_Epithelial_Cells,_donor1.CNhs11323.11507-119G4	Epithelial_cells
tpm_of_Esophageal_Epithelial_Cells,_donor2.CNhs12083.11587-120G3	Epithelial_cells
tpm_of_Esophageal_Epithelial_Cells,_donor3.CNhs12622.11668-122G3	Epithelial_cells
tpm_of_Gingival_epithelial_cells,_donor1_(GEA11).CNhs11061.11221-116B6	Epithelial_cells
tpm_of_Gingival_epithelial_cells,_donor2_(GEA14).CNhs11896.11302-117B6	Epithelial_cells
tpm_of_Gingival_epithelial_cells,_donor3_(GEA15).CNhs11903.11379-118B2	Epithelial_cells
tpm_of_Lens_Epithelial_Cells,_donor1.CNhs12342.11529-119I8	Epithelial_cells
tpm_of_Lens_Epithelial_Cells,_donor2.CNhs12568.11609-120I7	Epithelial_cells
tpm_of_Lens_Epithelial_Cells,_donor3.CNhs12572.11690-122I7	Epithelial_cells
tpm_of_Mammary_Epithelial_Cell,_donor1.CNhs11077.11273-116H4	Epithelial_cells
tpm_of_Mammary_Epithelial_Cell,_donor2.CNhs11382.11350-117G9	Epithelial_cells
tpm_of_Mammary_Epithelial_Cell,_donor3.CNhs12032.11422-118F9	Epithelial_cells
tpm_of_Olfactory_epithelial_cells,_donor1.CNhs13816.11933-125I7	Epithelial_cells
tpm_of_Olfactory_epithelial_cells,_donor2.CNhs13817.11934-125I8	Epithelial_cells
tpm_of_Olfactory_epithelial_cells,_donor3.CNhs13818.11935-125I9	Epithelial_cells
tpm_of_Olfactory_epithelial_cells,_donor4.CNhs13819.11936-126A1	Epithelial_cells
tpm_of_Placental_Epithelial_Cells,_donor1.CNhs11079.11278-116H9	Epithelial_cells
tpm_of_Placental_Epithelial_Cells,_donor2.CNhs11386.11355-117H5	Epithelial_cells
tpm_of_Placental_Epithelial_Cells,_donor3.CNhs12037.11427-118G5	Epithelial_cells
tpm_of_Prostate_Epithelial_Cells_(polarized),_donor1.CNhs10882.11253-116F2	Epithelial_cells
tpm_of_Prostate_Epithelial_Cells,_donor2.CNhs11972.11331-117E8	Epithelial_cells
tpm_of_Prostate_Epithelial_Cells,_donor3.CNhs12014.11404-118D9	Epithelial_cells
tpm_of_Renal_Cortical_Epithelial_Cells,_donor1.CNhs11331.11516-119H4	Epithelial_cells
tpm_of_Renal_Cortical_Epithelial_Cells,_donor2.CNhs12728.11596-120H3	Epithelial_cells
tpm_of_Renal_Epithelial_Cells,_donor1.CNhs11332.11517-119H5	Epithelial_cells
tpm_of_Renal_Epithelial_Cells,_donor2.CNhs12088.11597-120H4	Epithelial_cells
tpm_of_Renal_Epithelial_Cells,_donor3.CNhs12732.11678-122H4	Epithelial_cells
tpm_of_Retinal_Pigment_Epithelial_Cells,_donor0.CNhs10842.11215-116A9	Epithelial_cells
tpm_of_Retinal_Pigment_Epithelial_Cells,_donor1.CNhs11338.11528-119I7	Epithelial_cells
tpm_of_Retinal_Pigment_Epithelial_Cells,_donor2.CNhs12096.11608-120I6	Epithelial_cells
tpm_of_Retinal_Pigment_Epithelial_Cells,_donor3.CNhs12733.11689-122I6	Epithelial_cells
tpm_of_Tracheal_Epithelial_Cells,_donor1.CNhs11092.11292-117A5	Epithelial_cells
tpm_of_Tracheal_Epithelial_Cells,_donor2.CNhs11993.11369-118A1	Epithelial_cells
tpm_of_Tracheal_Epithelial_Cells,_donor3.CNhs12051.11441-118I1	Epithelial_cells
tpm_of_Astrocyte_-_cerebellum,_donor1.CNhs11321.11500-119F6	Astrocytes
tpm_of_Astrocyte_-_cerebellum,_donor2.CNhs12081.11580-120F5	Astrocytes
tpm_of_Astrocyte_-_cerebellum,_donor3.CNhs12117.11661-122F5	Astrocytes
tpm_of_Astrocyte_-_cerebral_cortex,_donor1.CNhs10864.11235-116D2	Astrocytes
tpm_of_Astrocyte_-_cerebral_cortex,_donor2.CNhs11960.11316-117D2	Astrocytes
tpm_of_Astrocyte_-_cerebral_cortex,_donor3.CNhs12005.11392-118C6	Astrocytes
tpm_of_CD14+_Monocytes,_donor1.CNhs10852.11224-116B9	Monocytes
tpm_of_CD14+_Monocytes,_donor2.CNhs11954.11305-117B9	Monocytes
tpm_of_CD14+_Monocytes,_donor3.CNhs11997.11381-118B4	Monocytes
tpm_of_CD14+_monocyte_derived_endothelial_progenitor_cells,_donor1.CNhs10858.11229-116C5	Monocytes
tpm_of_CD14+_monocyte_derived_endothelial_progenitor_cells,_donor2.CNhs11897.11310-117C5	Monocytes
tpm_of_CD14+_monocyte_derived_endothelial_progenitor_cells,_donor3.CNhs11904.11386-118B9	Monocytes
tpm_of_CD14+_monocytes_-_mock_treated,_donor1.CNhs13468.11863-125A9	Monocytes
tpm_of_CD14+_monocytes_-_mock_treated,_donor2.CNhs13484.11873-125C1	Monocytes
tpm_of_CD14+_monocytes_-_mock_treated,_donor3.CNhs13491.11883-125D2	Monocytes
tpm_of_CD14+_monocytes_-_treated_with_B-glucan,_donor1.CNhs13474.11869-125B6	Monocytes
tpm_of_CD14+_monocytes_-_treated_with_B-glucan,_donor2.CNhs13489.11879-125C7	Monocytes
tpm_of_CD14+_monocytes_-_treated_with_B-glucan,_donor3.CNhs13495.11889-125D8	Monocytes
tpm_of_CD14+_monocytes_-_treated_with_BCG,_donor1.CNhs13465.11860-125A6	Monocytes
tpm_of_CD14+_monocytes_-_treated_with_BCG,_donor2.CNhs13475.11870-125B7	Monocytes
tpm_of_CD14+_monocytes_-_treated_with_BCG,_donor3.CNhs13543.11880-125C8	Monocytes
tpm_of_CD14+_monocytes_-_treated_with_Candida,_donor1.CNhs13473.11868-125B5	Monocytes
tpm_of_CD14+_monocytes_-_treated_with_Candida,_donor2.CNhs13488.11878-125C6	Monocytes
tpm_of_CD14+_monocytes_-_treated_with_Candida,_donor3.CNhs13494.11888-125D7	Monocytes
tpm_of_CD14+_monocytes_-_treated_with_Cryptococcus,_donor1.CNhs13472.11867-125B4	Monocytes
tpm_of_CD14+_monocytes_-_treated_with_Cryptococcus,_donor2.CNhs13487.11877-125C5	Monocytes
tpm_of_CD14+_monocytes_-_treated_with_Cryptococcus,_donor3.CNhs13546.11887-125D6	Monocytes
tpm_of_CD14+_monocytes_-_treated_with_Group_A_streptococci,_donor1.CNhs13469.11864-125B1	Monocytes
tpm_of_CD14+_monocytes_-_treated_with_Group_A_streptococci,_donor2.CNhs13532.11874-125C2	Monocytes
tpm_of_CD14+_monocytes_-_treated_with_Group_A_streptococci,_donor3.CNhs13492.11884-125D3	Monocytes
tpm_of_CD14+_monocytes_-_treated_with_IFN_+_N-hexane,_donor1.CNhs13466.11861-125A7	Monocytes
tpm_of_CD14+_monocytes_-_treated_with_IFN_+_N-hexane,_donor2.CNhs13476.11871-125B8	Monocytes
tpm_of_CD14+_monocytes_-_treated_with_IFN_+_N-hexane,_donor3.CNhs13490.11881-125C9	Monocytes
tpm_of_CD14+_monocytes_-_treated_with_Salmonella,_donor1.CNhs13471.11866-125B3	Monocytes
tpm_of_CD14+_monocytes_-_treated_with_Salmonella,_donor2.CNhs13485.11876-125C4	Monocytes
tpm_of_CD14+_monocytes_-_treated_with_Salmonella,_donor3.CNhs13493.11886-125D5	Monocytes
tpm_of_CD14+_monocytes_-_treated_with_Trehalose_dimycolate_(TDM),_donor1.CNhs13467.11862-125A8	Monocytes
tpm_of_CD14+_monocytes_-_treated_with_Trehalose_dimycolate_(TDM),_donor2.CNhs13483.11872-125B9	Monocytes
tpm_of_CD14+_monocytes_-_treated_with_Trehalose_dimycolate_(TDM),_donor3.CNhs13544.11882-125D1	Monocytes
tpm_of_CD14+_monocytes_-_treated_with_lipopolysaccharide,_donor1.CNhs13470.11865-125B2	Monocytes
tpm_of_CD14+_monocytes_-_treated_with_lipopolysaccharide,_donor2.CNhs13533.11875-125C3	Monocytes
tpm_of_CD14+_monocytes_-_treated_with_lipopolysaccharide,_donor3.CNhs13545.11885-125D4	Monocytes
tpm_of_CD14+CD16+_Monocytes,_donor1.CNhs13541.11789-124B7	Monocytes
tpm_of_CD14+CD16+_Monocytes,_donor2.CNhs13208.11801-124D1	Monocytes
tpm_of_CD14+CD16+_Monocytes,_donor3.CNhs13549.11912-125G4	Monocytes
tpm_of_CD14+CD16-_Monocytes,_donor1.CNhs13224.11788-124B6	Monocytes
tpm_of_CD14+CD16-_Monocytes,_donor2.CNhs13216.11799-124C8	Monocytes
tpm_of_CD14+CD16-_Monocytes,_donor3.CNhs13540.11910-125G2	Monocytes
tpm_of_CD14-CD16+_Monocytes,_donor1.CNhs13229.11790-124B8	Monocytes
tpm_of_CD14-CD16+_Monocytes,_donor2.CNhs13207.11800-124C9	Monocytes
tpm_of_CD14-CD16+_Monocytes,_donor3.CNhs13548.11911-125G3	Monocytes
tpm_of_CD19+_B_Cells_(pluriselect),_donor090309,_donation1.CNhs12177.12189-129B2	B_cells
tpm_of_CD19+_B_Cells_(pluriselect),_donor090309,_donation2.CNhs12179.12194-129B7	B_cells
tpm_of_CD19+_B_Cells_(pluriselect),_donor090309,_donation3.CNhs12181.12199-129C3	B_cells
tpm_of_CD19+_B_Cells_(pluriselect),_donor090325,_donation1.CNhs12531.12151-128F9	B_cells
tpm_of_CD19+_B_Cells_(pluriselect),_donor090325,_donation2.CNhs12175.12174-128I5	B_cells
tpm_of_CD19+_B_Cells_(pluriselect),_donor090612,_donation1.CNhs12183.12204-129C8	B_cells
tpm_of_CD19+_B_Cells_(pluriselect),_donor090612,_donation2.CNhs12185.12209-129D4	B_cells
tpm_of_CD19+_B_Cells_(pluriselect),_donor090612,_donation3.CNhs12188.12214-129D9	B_cells
tpm_of_CD19+_B_Cells,_donor1.CNhs12343.11544-120B5	B_cells
tpm_of_CD19+_B_Cells,_donor2.CNhs12352.11624-122B4	B_cells
tpm_of_CD19+_B_Cells,_donor3.CNhs12354.11705-123B4	B_cells
tpm_of_CD4+_T_Cells,_donor1.CNhs10853.11225-116C1	T_cells
tpm_of_CD4+_T_Cells,_donor2.CNhs11955.11306-117C1	T_cells
tpm_of_CD4+_T_Cells,_donor3.CNhs11998.11382-118B5	T_cells
tpm_of_CD4+CD25+CD45RA+_naive_regulatory_T_cells_expanded,_donor1.CNhs13203.11793-124C2	T_cells
tpm_of_CD4+CD25+CD45RA+_naive_regulatory_T_cells_expanded,_donor2.CNhs13918.11915-125G7	T_cells
tpm_of_CD4+CD25+CD45RA+_naive_regulatory_T_cells_expanded,_donor3.CNhs13919.11919-125H2	T_cells
tpm_of_CD4+CD25+CD45RA+_naive_regulatory_T_cells,_donor1.CNhs13238.11780-124A7	T_cells
tpm_of_CD4+CD25+CD45RA+_naive_regulatory_T_cells,_donor2.CNhs13235.11796-124C5	T_cells
tpm_of_CD4+CD25+CD45RA+_naive_regulatory_T_cells,_donor3.CNhs13513.11907-125F8	T_cells
tpm_of_CD4+CD25+CD45RA-_memory_regulatory_T_cells_expanded,_donor1.CNhs13204.11794-124C3	T_cells
tpm_of_CD4+CD25+CD45RA-_memory_regulatory_T_cells_expanded,_donor2.CNhs13811.11916-125G8	T_cells
tpm_of_CD4+CD25+CD45RA-_memory_regulatory_T_cells_expanded,_donor3.CNhs13812.11920-125H3	T_cells
tpm_of_CD4+CD25+CD45RA-_memory_regulatory_T_cells,_donor1.CNhs13195.11782-124A9	T_cells
tpm_of_CD4+CD25+CD45RA-_memory_regulatory_T_cells,_donor2.CNhs13206.11797-124C6	T_cells
tpm_of_CD4+CD25+CD45RA-_memory_regulatory_T_cells,_donor3.CNhs13538.11908-125F9	T_cells
tpm_of_CD4+CD25-CD45RA+_naive_conventional_T_cells_expanded,_donor1.CNhs13202.11791-124B9	T_cells
tpm_of_CD4+CD25-CD45RA+_naive_conventional_T_cells_expanded,_donor2.CNhs13813.11913-125G5	T_cells
tpm_of_CD4+CD25-CD45RA+_naive_conventional_T_cells_expanded,_donor3.CNhs13814.11917-125G9	T_cells
tpm_of_CD4+CD25-CD45RA+_naive_conventional_T_cells,_donor1.CNhs13223.11784-124B2	T_cells
tpm_of_CD4+CD25-CD45RA+_naive_conventional_T_cells,_donor2.CNhs13205.11795-124C4	T_cells
tpm_of_CD4+CD25-CD45RA+_naive_conventional_T_cells,_donor3.CNhs13512.11906-125F7	T_cells
tpm_of_CD4+CD25-CD45RA-_memory_conventional_T_cells_expanded,_donor1.CNhs13215.11792-124C1	T_cells
tpm_of_CD4+CD25-CD45RA-_memory_conventional_T_cells_expanded,_donor2.CNhs13920.11914-125G6	T_cells
tpm_of_CD4+CD25-CD45RA-_memory_conventional_T_cells_expanded,_donor3.CNhs13921.11918-125H1	T_cells
tpm_of_CD4+CD25-CD45RA-_memory_conventional_T_cells,_donor1.CNhs13239.11786-124B4	T_cells
tpm_of_CD4+CD25-CD45RA-_memory_conventional_T_cells,_donor2.CNhs13237.11798-124C7	T_cells
tpm_of_CD4+CD25-CD45RA-_memory_conventional_T_cells,_donor3.CNhs13539.11909-125G1	T_cells
tpm_of_CD8+_T_Cells_(pluriselect),_donor090309,_donation1.CNhs12176.12186-129A8	T_cells
tpm_of_CD8+_T_Cells_(pluriselect),_donor090309,_donation2.CNhs12178.12191-129B4	T_cells
tpm_of_CD8+_T_Cells_(pluriselect),_donor090309,_donation3.CNhs12180.12196-129B9	T_cells
tpm_of_CD8+_T_Cells_(pluriselect),_donor090325,_donation1.CNhs12201.12148-128F6	T_cells
tpm_of_CD8+_T_Cells_(pluriselect),_donor090325,_donation2.CNhs12199.12171-128I2	T_cells
tpm_of_CD8+_T_Cells_(pluriselect),_donor090612,_donation1.CNhs12182.12201-129C5	T_cells
tpm_of_CD8+_T_Cells_(pluriselect),_donor090612,_donation2.CNhs12184.12206-129D1	T_cells
tpm_of_CD8+_T_Cells_(pluriselect),_donor090612,_donation3.CNhs12187.12211-129D6	T_cells
tpm_of_CD8+_T_Cells,_donor1.CNhs10854.11226-116C2	T_cells
tpm_of_CD8+_T_Cells,_donor2.CNhs11956.11307-117C2	T_cells
tpm_of_CD8+_T_Cells,_donor3.CNhs11999.11383-118B6	T_cells
tpm_of_Cardiac_Myocyte,_donor1.CNhs12341.11525-119I4	Cardiac_myocytes
tpm_of_Cardiac_Myocyte,_donor2.CNhs12350.11605-120I3	Cardiac_myocytes
tpm_of_Cardiac_Myocyte,_donor3.CNhs12571.11686-122I3	Cardiac_myocytes
tpm_of_Dendritic_Cells_-_monocyte_immature_derived,_donor1,_tech_rep1.CNhs10855.11227-116C3	Dendritic_cells
tpm_of_Dendritic_Cells_-_monocyte_immature_derived,_donor1,_tech_rep2.CNhs11062.11227-116C3	Dendritic_cells
tpm_of_Dendritic_Cells_-_monocyte_immature_derived,_donor2.CNhs12195.11308-117C3	Dendritic_cells
tpm_of_Dendritic_Cells_-_monocyte_immature_derived,_donor3.CNhs12000.11384-118B7	Dendritic_cells
tpm_of_Dendritic_Cells_-_plasmacytoid,_donor1.CNhs10857.11228-116C4	Dendritic_cells
tpm_of_Dendritic_Cells_-_plasmacytoid,_donor2.CNhs12196.11309-117C4	Dendritic_cells
tpm_of_Dendritic_Cells_-_plasmacytoid,_donor3.CNhs12200.11385-118B8	Dendritic_cells
tpm_of_Endothelial_Cells_-_Aortic,_donor0.CNhs10837.11207-116A1	Endothelial_cells
tpm_of_Endothelial_Cells_-_Aortic,_donor1.CNhs12495.11263-116G3	Endothelial_cells
tpm_of_Endothelial_Cells_-_Aortic,_donor2.CNhs11375.11340-117F8	Endothelial_cells
tpm_of_Endothelial_Cells_-_Aortic,_donor3.CNhs12022.11412-118E8	Endothelial_cells
tpm_of_Endothelial_Cells_-_Artery,_donor1.CNhs12496.11264-116G4	Endothelial_cells
tpm_of_Endothelial_Cells_-_Artery,_donor2.CNhs11977.11341-117F9	Endothelial_cells
tpm_of_Endothelial_Cells_-_Artery,_donor3.CNhs12023.11413-118E9	Endothelial_cells
tpm_of_Endothelial_Cells_-_Lymphatic,_donor1.CNhs10865.11236-116D3	Endothelial_cells
tpm_of_Endothelial_Cells_-_Lymphatic,_donor2.CNhs11901.11317-117D3	Endothelial_cells
tpm_of_Endothelial_Cells_-_Lymphatic,_donor3.CNhs11906.11393-118C7	Endothelial_cells
tpm_of_Endothelial_Cells_-_Microvascular,_donor1.CNhs11925.11265-116G5	Endothelial_cells
tpm_of_Endothelial_Cells_-_Microvascular,_donor2.CNhs11376.11342-117G1	Endothelial_cells
tpm_of_Endothelial_Cells_-_Microvascular,_donor3.CNhs12024.11414-118F1	Endothelial_cells
tpm_of_Endothelial_Cells_-_Thoracic,_donor1.CNhs11926.11266-116G6	Endothelial_cells
tpm_of_Endothelial_Cells_-_Thoracic,_donor2.CNhs11978.11343-117G2	Endothelial_cells
tpm_of_Endothelial_Cells_-_Umbilical_vein,_donor1.CNhs10872.11243-116E1	Endothelial_cells
tpm_of_Endothelial_Cells_-_Umbilical_vein,_donor2.CNhs11967.11324-117E1	Endothelial_cells
tpm_of_Endothelial_Cells_-_Umbilical_vein,_donor3.CNhs12010.11400-118D5	Endothelial_cells
tpm_of_Endothelial_Cells_-_Vein,_donor1.CNhs12497.11267-116G7	Endothelial_cells
tpm_of_Endothelial_Cells_-_Vein,_donor2.CNhs11377.11344-117G3	Endothelial_cells
tpm_of_Endothelial_Cells_-_Vein,_donor3.CNhs12026.11416-118F3	Endothelial_cells
tpm_of_Hepatic_Sinusoidal_Endothelial_Cells,_donor1.CNhs12075.11521-119H9	Endothelial_cells
tpm_of_Hepatic_Sinusoidal_Endothelial_Cells,_donor2.CNhs12092.11601-120H8	Endothelial_cells
tpm_of_Hepatic_Sinusoidal_Endothelial_Cells,_donor3.CNhs12625.11682-122H8	Endothelial_cells
tpm_of_Renal_Glomerular_Endothelial_Cells,_donor1.CNhs12074.11514-119H2	Endothelial_cells
tpm_of_Renal_Glomerular_Endothelial_Cells,_donor2.CNhs12086.11594-120H1	Endothelial_cells
tpm_of_Renal_Glomerular_Endothelial_Cells,_donor3.CNhs12624.11675-122H1	Endothelial_cells
tpm_of_Renal_Glomerular_Endothelial_Cells,_donor4.CNhs13080.11783-124B1	Endothelial_cells
tpm_of_Hepatocyte,_donor1.CNhs12340.11523-119I2	Hepatocytes
tpm_of_Hepatocyte,_donor2.CNhs12349.11603-120I1	Hepatocytes
tpm_of_Hepatocyte,_donor3.CNhs12626.11684-122I1	Hepatocytes
tpm_of_Keratinocyte_-_epidermal,_donor1.CNhs11064.11272-116H3	Keratinocytes
tpm_of_Keratinocyte_-_epidermal,_donor2.CNhs11381.11349-117G8	Keratinocytes
tpm_of_Keratinocyte_-_epidermal,_donor3.CNhs12031.11421-118F8	Keratinocytes
tpm_of_Keratinocyte_-_oral,_donor1.CNhs10879.11251-116E9	Keratinocytes
tpm_of_Keratocytes,_donor1.CNhs11337.11527-119I6	Keratinocytes
tpm_of_Keratocytes,_donor2.CNhs12095.11607-120I5	Keratinocytes
tpm_of_Keratocytes,_donor3.CNhs12921.11688-122I5	Keratinocytes
tpm_of_Macrophage_-_monocyte_derived,_donor1.CNhs10861.11232-116C8	Macrophages
tpm_of_Macrophage_-_monocyte_derived,_donor2.CNhs11899.11313-117C8	Macrophages
tpm_of_Macrophage_-_monocyte_derived,_donor3.CNhs12003.11389-118C3	Macrophages
tpm_of_Mast_cell_-_stimulated,_donor1.CNhs11073.11487-119E2	Mast_cells
tpm_of_Mast_cell,_donor1.CNhs12566.11563-120D6	Mast_cells
tpm_of_Mast_cell,_donor2.CNhs12594.11565-120D8	Mast_cells
tpm_of_Mast_cell,_donor3.CNhs12593.11566-120D9	Mast_cells
tpm_of_Mast_cell,_donor4.CNhs12592.11567-120E1	Mast_cells
tpm_of_Mast_cell,_expanded_and_stimulated,_donor5.CNhs13925.11940-126A5	Mast_cells
tpm_of_Mast_cell,_expanded_and_stimulated,_donor8.CNhs13927.11942-126A7	Mast_cells
tpm_of_Mast_cell,_expanded,_donor5.CNhs13924.11939-126A4	Mast_cells
tpm_of_Mast_cell,_expanded,_donor8.CNhs13926.11941-126A6	Mast_cells
tpm_of_Melanocyte_-_dark,_donor1.CNhs12591.11502-119F8	Melanocytes
tpm_of_Melanocyte_-_dark,_donor2.CNhs12346.11582-120F7	Melanocytes
tpm_of_Melanocyte_-_dark,_donor3.CNhs12570.11663-122F7	Melanocytes
tpm_of_Melanocyte_-_light,_donor1.CNhs11303.11274-116H5	Melanocytes
tpm_of_Melanocyte_-_light,_donor2.CNhs11383.11351-117H1	Melanocytes
tpm_of_Melanocyte_-_light,_donor3.CNhs12033.11423-118G1	Melanocytes
tpm_of_Melanocyte,_donor1_(MC+1).CNhs12816.12641-134G4	Melanocytes
tpm_of_Melanocyte,_donor2_(MC+2).CNhs13156.12739-135I3	Melanocytes
tpm_of_Melanocyte,_donor3_(MC+3).CNhs13406.12837-137B2	Melanocytes
tpm_of_Meningeal_Cells,_donor1.CNhs11320.11493-119E8	Meningeal_cells
tpm_of_Meningeal_Cells,_donor2.CNhs12080.11573-120E7	Meningeal_cells
tpm_of_Meningeal_Cells,_donor3.CNhs12731.11654-122E7	Meningeal_cells
tpm_of_Mesothelial_Cells,_donor1.CNhs10850.11247-116E5	Mesothelial_cells
tpm_of_Mesothelial_Cells,_donor2.CNhs12197.12156-128G5	Mesothelial_cells
tpm_of_Mesothelial_Cells,_donor3.CNhs12012.11402-118D7	Mesothelial_cells
tpm_of_Myoblast,_donor1.CNhs10870.11241-116D8	Myoblasts
tpm_of_Myoblast,_donor2.CNhs11965.11322-117D8	Myoblasts
tpm_of_Myoblast,_donor3.CNhs11908.11398-118D3	Myoblasts
tpm_of_Natural_Killer_Cells,_donor1.CNhs10859.11230-116C6	Natural_killer_cells
tpm_of_Natural_Killer_Cells,_donor2.CNhs11957.11311-117C6	Natural_killer_cells
tpm_of_Natural_Killer_Cells,_donor3.CNhs12001.11387-118C1	Natural_killer_cells
tpm_of_Neurons,_donor1.CNhs12338.11494-119E9	Neurons
tpm_of_Neurons,_donor2.CNhs12726.11574-120E8	Neurons
tpm_of_Neurons,_donor3.CNhs13815.11655-122E8	Neurons
tpm_of_Neutrophils,_donor1.CNhs10862.11233-116C9	Neutrophils
tpm_of_Neutrophils,_donor2.CNhs11959.11314-117C9	Neutrophils
tpm_of_Neutrophils,_donor3.CNhs11905.11390-118C4	Neutrophils
tpm_of_Osteoblast_-_differentiated,_donor1.CNhs11311.11276-116H7	Osteoblasts
tpm_of_Osteoblast_-_differentiated,_donor2.CNhs11980.11353-117H3	Osteoblasts
tpm_of_Osteoblast_-_differentiated,_donor3.CNhs12035.11425-118G3	Osteoblasts
tpm_of_Osteoblast,_donor1.CNhs11078.11277-116H8	Osteoblasts
tpm_of_Osteoblast,_donor2.CNhs11385.11354-117H4	Osteoblasts
tpm_of_Osteoblast,_donor3.CNhs12036.11426-118G4	Osteoblasts
tpm_of_Sebocyte,_donor1.CNhs10847.11220-116B5	Sebocytes
tpm_of_Sebocyte,_donor2.CNhs11951.11301-117B5	Sebocytes
tpm_of_Sebocyte,_donor3.CNhs11995.11378-118B1	Sebocytes
tpm_of_Skeletal_Muscle_Cells,_donor1.CNhs11083.11281-116I3	Skeletal_muscle_cells
tpm_of_Skeletal_Muscle_Cells,_donor2.CNhs11983.11358-117H8	Skeletal_muscle_cells
tpm_of_Skeletal_Muscle_Cells,_donor3.CNhs12040.11430-118G8	Skeletal_muscle_cells
tpm_of_Skeletal_Muscle_Cells,_donor4.CNhs12053.11451-119A2	Skeletal_muscle_cells
tpm_of_Skeletal_Muscle_Cells,_donor5.CNhs12056.11455-119A6	Skeletal_muscle_cells
tpm_of_Skeletal_Muscle_Cells,_donor6.CNhs12060.11459-119B1	Skeletal_muscle_cells
tpm_of_Smooth_Muscle_Cells_-_Aortic,_donor0_(cytoplasmic_fraction).CNhs12401.14313-155D2	Smooth_muscle_cells
tpm_of_Smooth_Muscle_Cells_-_Aortic,_donor0_(nuclear_fraction).CNhs12402.14314-155D3	Smooth_muscle_cells
tpm_of_Smooth_Muscle_Cells_-_Aortic,_donor0.CNhs10838.11210-116A4	Smooth_muscle_cells
tpm_of_Smooth_Muscle_Cells_-_Aortic,_donor1.CNhs11085.11283-116I5	Smooth_muscle_cells
tpm_of_Smooth_Muscle_Cells_-_Aortic,_donor2.CNhs11305.11360-117I1	Smooth_muscle_cells
tpm_of_Smooth_Muscle_Cells_-_Aortic,_donor3.CNhs11309.11432-118H1	Smooth_muscle_cells
tpm_of_Smooth_Muscle_Cells_-_Bladder,_donor1.CNhs12893.11519-119H7	Smooth_muscle_cells
tpm_of_Smooth_Muscle_Cells_-_Brachiocephalic,_donor1.CNhs11086.11284-116I6	Smooth_muscle_cells
tpm_of_Smooth_Muscle_Cells_-_Brachiocephalic,_donor2.CNhs11985.11361-117I2	Smooth_muscle_cells
tpm_of_Smooth_Muscle_Cells_-_Brachiocephalic,_donor3.CNhs12043.11433-118H2	Smooth_muscle_cells
tpm_of_Smooth_Muscle_Cells_-_Brain_Vascular,_donor1.CNhs10863.11234-116D1	Smooth_muscle_cells
tpm_of_Smooth_Muscle_Cells_-_Brain_Vascular,_donor2.CNhs11900.11315-117D1	Smooth_muscle_cells
tpm_of_Smooth_Muscle_Cells_-_Brain_Vascular,_donor3.CNhs12004.11391-118C5	Smooth_muscle_cells
tpm_of_Smooth_Muscle_Cells_-_Bronchial,_donor1.CNhs11328.11512-119G9	Smooth_muscle_cells
tpm_of_Smooth_Muscle_Cells_-_Bronchial,_donor2.CNhs12348.11592-120G8	Smooth_muscle_cells
tpm_of_Smooth_Muscle_Cells_-_Carotid,_donor1.CNhs11087.11285-116I7	Smooth_muscle_cells
tpm_of_Smooth_Muscle_Cells_-_Carotid,_donor2.CNhs11986.11362-117I3	Smooth_muscle_cells
tpm_of_Smooth_Muscle_Cells_-_Carotid,_donor3.CNhs12044.11434-118H3	Smooth_muscle_cells
tpm_of_Smooth_Muscle_Cells_-_Colonic,_donor1.CNhs10868.11239-116D6	Smooth_muscle_cells
tpm_of_Smooth_Muscle_Cells_-_Colonic,_donor2.CNhs11963.11320-117D6	Smooth_muscle_cells
tpm_of_Smooth_Muscle_Cells_-_Colonic,_donor3.CNhs12007.11396-118D1	Smooth_muscle_cells
tpm_of_Smooth_Muscle_Cells_-_Coronary_Artery,_donor1.CNhs11088.11286-116I8	Smooth_muscle_cells
tpm_of_Smooth_Muscle_Cells_-_Coronary_Artery,_donor2.CNhs11987.11363-117I4	Smooth_muscle_cells
tpm_of_Smooth_Muscle_Cells_-_Coronary_Artery,_donor3.CNhs12045.11435-118H4	Smooth_muscle_cells
tpm_of_Smooth_Muscle_Cells_-_Esophageal,_donor1.CNhs11324.11508-119G5	Smooth_muscle_cells
tpm_of_Smooth_Muscle_Cells_-_Esophageal,_donor2.CNhs12727.11588-120G4	Smooth_muscle_cells
tpm_of_Smooth_Muscle_Cells_-_Internal_Thoracic_Artery,_donor1.CNhs11067.11287-116I9	Smooth_muscle_cells
tpm_of_Smooth_Muscle_Cells_-_Internal_Thoracic_Artery,_donor2.CNhs11988.11364-117I5	Smooth_muscle_cells
tpm_of_Smooth_Muscle_Cells_-_Internal_Thoracic_Artery,_donor3.CNhs12046.11436-118H5	Smooth_muscle_cells
tpm_of_Smooth_Muscle_Cells_-_Intestinal,_donor1.CNhs12595.11509-119G6	Smooth_muscle_cells
tpm_of_Smooth_Muscle_Cells_-_Prostate,_donor1.CNhs11920.11257-116F6	Smooth_muscle_cells
tpm_of_Smooth_Muscle_Cells_-_Prostate,_donor2.CNhs11976.11335-117F3	Smooth_muscle_cells
tpm_of_Smooth_Muscle_Cells_-_Prostate,_donor3.CNhs11910.11465-119B7	Smooth_muscle_cells
tpm_of_Smooth_Muscle_Cells_-_Pulmonary_Artery,_donor1.CNhs11089.11288-117A1	Smooth_muscle_cells
tpm_of_Smooth_Muscle_Cells_-_Pulmonary_Artery,_donor2.CNhs11989.11365-117I6	Smooth_muscle_cells
tpm_of_Smooth_Muscle_Cells_-_Pulmonary_Artery,_donor3.CNhs12047.11437-118H6	Smooth_muscle_cells
tpm_of_Smooth_Muscle_Cells_-_Subclavian_Artery,_donor1.CNhs11090.11289-117A2	Smooth_muscle_cells
tpm_of_Smooth_Muscle_Cells_-_Subclavian_Artery,_donor2.CNhs11990.11366-117I7	Smooth_muscle_cells
tpm_of_Smooth_Muscle_Cells_-_Subclavian_Artery,_donor3.CNhs12048.11438-118H7	Smooth_muscle_cells
tpm_of_Smooth_Muscle_Cells_-_Tracheal,_donor1.CNhs11329.11513-119H1	Smooth_muscle_cells
tpm_of_Smooth_Muscle_Cells_-_Tracheal,_donor2.CNhs12567.11593-120G9	Smooth_muscle_cells
tpm_of_Smooth_Muscle_Cells_-_Tracheal,_donor3.CNhs12894.11674-122G9	Smooth_muscle_cells
tpm_of_Smooth_Muscle_Cells_-_Umbilical_Artery,_donor1.CNhs11091.11290-117A3	Smooth_muscle_cells
tpm_of_Smooth_Muscle_Cells_-_Umbilical_Artery,_donor2.CNhs11991.11367-117I8	Smooth_muscle_cells
tpm_of_Smooth_Muscle_Cells_-_Umbilical_Artery,_donor3.CNhs12049.11439-118H8	Smooth_muscle_cells
tpm_of_Smooth_Muscle_Cells_-_Umbilical_Vein,_donor1.CNhs12597.11541-120B2	Smooth_muscle_cells
tpm_of_Smooth_Muscle_Cells_-_Umbilical_Vein,_donor2.CNhs12569.11621-122B1	Smooth_muscle_cells
tpm_of_Smooth_Muscle_Cells_-_Umbilical_Vein,_donor3.CNhs13076.11702-123B1	Smooth_muscle_cells
tpm_of_Smooth_Muscle_Cells_-_Umbilical_artery,_donor0.CNhs10839.11212-116A6	Smooth_muscle_cells
tpm_of_Smooth_Muscle_Cells_-_Uterine,_donor1.CNhs11921.11258-116F7	Smooth_muscle_cells
tpm_of_Smooth_Muscle_Cells_-_Uterine,_donor3.CNhs11927.11466-119B8	Smooth_muscle_cells
tpm_of_Smooth_muscle_cells_-_airway,_asthmatic,_donor1.CNhs14183.11960-126C7	Smooth_muscle_cells
tpm_of_Smooth_muscle_cells_-_airway,_asthmatic,_donor2.CNhs14184.11961-126C8	Smooth_muscle_cells
tpm_of_Smooth_muscle_cells_-_airway,_asthmatic,_donor3.CNhs14186.11962-126C9	Smooth_muscle_cells
tpm_of_Smooth_muscle_cells_-_airway,_asthmatic,_donor4.CNhs14187.11963-126D1	Smooth_muscle_cells
tpm_of_Smooth_muscle_cells_-_airway,_asthmatic,_donor5.CNhs14188.11964-126D2	Smooth_muscle_cells
tpm_of_Smooth_muscle_cells_-_airway,_asthmatic,_donor6.CNhs14189.11965-126D3	Smooth_muscle_cells
tpm_of_Smooth_muscle_cells_-_airway,_control,_donor1.CNhs14190.11966-126D4	Smooth_muscle_cells
tpm_of_Smooth_muscle_cells_-_airway,_control,_donor2.CNhs14191.11967-126D5	Smooth_muscle_cells
tpm_of_Smooth_muscle_cells_-_airway,_control,_donor3.CNhs14192.11968-126D6	Smooth_muscle_cells
tpm_of_Smooth_muscle_cells_-_airway,_control,_donor4.CNhs14193.11969-126D7	Smooth_muscle_cells
tpm_of_Urothelial_Cells,_donor1.CNhs11334.11520-119H8	Urothelial_cells
tpm_of_Urothelial_Cells,_donor2.CNhs12091.11600-120H7	Urothelial_cells
tpm_of_Urothelial_Cells,_donor3.CNhs12122.11681-122H7	Urothelial_cells
tpm_of_Urothelial_cells,_donor0.CNhs10843.11216-116B1	Urothelial_cells

### Sheet: FANTOM5 used for DE
ID	Group
CNhs11051.11376-118A8	Adipocytes
CNhs11969.11327-117E4	Adipocytes
CNhs11054.11473-119C6	Adipocytes
CNhs12067.11474-119C7	Adipocytes
CNhs12068.11475-119C8	Adipocytes
CNhs12069.11476-119C9	Adipocytes
CNhs12494.11259-116F8	Adipocytes
CNhs11371.11336-117F4	Adipocytes
CNhs12017.11408-118E4	Adipocytes
CNhs11321.11500-119F6	Astrocytes
CNhs12081.11580-120F5	Astrocytes
CNhs12117.11661-122F5	Astrocytes
CNhs10864.11235-116D2	Astrocytes
CNhs11960.11316-117D2	Astrocytes
CNhs12005.11392-118C6	Astrocytes
CNhs13541.11789-124B7	Monocytes
CNhs13208.11801-124D1	Monocytes
CNhs13549.11912-125G4	Monocytes
CNhs13224.11788-124B6	Monocytes
CNhs13216.11799-124C8	Monocytes
CNhs13540.11910-125G2	Monocytes
CNhs10852.11224-116B9	Monocytes
CNhs11954.11305-117B9	Monocytes
CNhs11997.11381-118B4	Monocytes
CNhs10858.11229-116C5	Monocytes
CNhs11897.11310-117C5	Monocytes
CNhs11904.11386-118B9	Monocytes
CNhs13468.11863-125A9	Monocytes
CNhs13484.11873-125C1	Monocytes
CNhs13491.11883-125D2	Monocytes
CNhs13474.11869-125B6	Monocytes
CNhs13489.11879-125C7	Monocytes
CNhs13495.11889-125D8	Monocytes
CNhs13465.11860-125A6	Monocytes
CNhs13475.11870-125B7	Monocytes
CNhs13543.11880-125C8	Monocytes
CNhs13473.11868-125B5	Monocytes
CNhs13488.11878-125C6	Monocytes
CNhs13494.11888-125D7	Monocytes
CNhs13472.11867-125B4	Monocytes
CNhs13487.11877-125C5	Monocytes
CNhs13546.11887-125D6	Monocytes
CNhs13469.11864-125B1	Monocytes
CNhs13532.11874-125C2	Monocytes
CNhs13492.11884-125D3	Monocytes
CNhs13466.11861-125A7	Monocytes
CNhs13476.11871-125B8	Monocytes
CNhs13490.11881-125C9	Monocytes
CNhs13471.11866-125B3	Monocytes
CNhs13485.11876-125C4	Monocytes
CNhs13493.11886-125D5	Monocytes
CNhs13467.11862-125A8	Monocytes
CNhs13483.11872-125B9	Monocytes
CNhs13544.11882-125D1	Monocytes
CNhs13470.11865-125B2	Monocytes
CNhs13533.11875-125C3	Monocytes
CNhs13545.11885-125D4	Monocytes
CNhs13229.11790-124B8	Monocytes
CNhs13207.11800-124C9	Monocytes
CNhs13548.11911-125G3	Monocytes
CNhs12340.11523-119I2	Hepatocytes
CNhs12349.11603-120I1	Hepatocytes
CNhs12626.11684-122I1	Hepatocytes
CNhs11064.11272-116H3	Keratinocytes
CNhs11381.11349-117G8	Keratinocytes
CNhs12031.11421-118F8	Keratinocytes
CNhs10879.11251-116E9	Keratinocytes
CNhs11337.11527-119I6	Keratinocytes
CNhs12095.11607-120I5	Keratinocytes
CNhs12921.11688-122I5	Keratinocytes
CNhs12816.12641-134G4	Melanocytes
CNhs13156.12739-135I3	Melanocytes
CNhs13406.12837-137B2	Melanocytes
CNhs12591.11502-119F8	Melanocytes
CNhs12346.11582-120F7	Melanocytes
CNhs12570.11663-122F7	Melanocytes
CNhs11303.11274-116H5	Melanocytes
CNhs11383.11351-117H1	Melanocytes
CNhs12033.11423-118G1	Melanocytes
CNhs10862.11233-116C9	Neutrophils
CNhs11959.11314-117C9	Neutrophils
CNhs11905.11390-118C4	Neutrophils
CNhs11083.11281-116I3	Skeletal_muscle_cells
CNhs11983.11358-117H8	Skeletal_muscle_cells
CNhs12040.11430-118G8	Skeletal_muscle_cells
CNhs12053.11451-119A2	Skeletal_muscle_cells
CNhs12056.11455-119A6	Skeletal_muscle_cells
CNhs12060.11459-119B1	Skeletal_muscle_cells
CNhs11334.11520-119H8	Urothelial_cells
CNhs12091.11600-120H7	Urothelial_cells
CNhs12122.11681-122H7	Urothelial_cells
CNhs10843.11216-116B1	Urothelial_cells
CNhs12855.10205-103F7	Heart
CNhs12856.10206-103F8	Heart
CNhs12857.10207-103F9	Heart
CNhs11757.10050-101G5	Heart
CNhs11758.10051-101G6	Heart
CNhs10621.10016-101C7	Heart
CNhs10653.10046-101G1	Heart
CNhs11047.10451-106G1	Kidney
CNhs11046.10450-106F9	Kidney
CNhs10622.10017-101C8	Kidney
CNhs10652.10045-101F9	Kidney
CNhs13794.10168-103B6	Thalamus
CNhs12314.10154-103A1	Thalamus
CNhs14223.10370-105G1	Thalamus
CNhs14551.10370-105G1	Thalamus
CNhs14084.10366-105F6	Thalamus

### Sheet: Inter-species datasets 
	Anas platyrhynchos	Danio rerio	Homo sapiens	Mus musculus	Gallus gallus	Bos taurus	Ciona intestinalis	Sus scrofa	Drosophila melanogaster	Macaca mulatta
Skeletal muscle	GSM1602180	GSM1914493	GSM1415126
Lung			GSM1718707	GSE86600	GSE114880					GSE112356
Liver		GSE74244	GSE83990	GSE75192	GSE70010	GSM1520599
Heart		GSM1897222	GSE71613	GSE108083	GSM3374046		GSM1897222	GSE115665		GSE112356
Brain		GSE74244	GSE64810	GSE75192	GSE114129				GSM2978241

### Sheet: Proteomics
#Tissue
Fetal_Heart
Fetal_Liver
Fetal_Gut
Fetal_Ovary
Fetal_Testis
Fetal_Brain
Adult_Frontal_Cortex
Adult_Spinal_Cord
Adult_Retina
Adult_Heart
Adult_Liver
Adult_Ovary
Adult_Testis
Adult_Lung
Adult_Adrenal
Adult_Gallbladder
Adult_Pancreas
Adult_Kidney
Adult_Esophagus
Adult_Colon
Adult_Rectum
Adult_Urinary_Bladder
Adult_Prostate
Placenta
B_Cells
CD4_Cells
CD8_Cells
NK_Cells
Monocytes
Platelets
