## Supplementary Tables for "Conserved epigenetic regulatory logic infers genes governing cell identity": Table S2.xlsx

### Sheet: Variably expressed TFs
ZNF878
ZNF700
ZNF704
SP8
SP5
SP6
HLX
HLF
SMAD9
TRERF1
SMAD6
SMAD7
POU5F1B
PHOX2A
PHOX2B
SIX4
SIX2
SIX3
HMG20B
RFX8
RCOR2
RFX4
ZNF114
MECOM
MYT1L
ZMAT1
MYBL1
NR1D1
NR1D2
MYBL2
PBX4
AIRE
ZSCAN1
HOXA4
HOXA2
TSHZ2
TSHZ3
FOXS1
ZNF589
HOXA13
HOXA11
HOXA10
SRY
FOXM1
PRDM16
HNF4G
HNF4A
HESX1
ZFP36L2
FOXN1
OLIG3
NEUROG1
CUX2
ZNF831
ZNF835
ATOH1
ATOH8
HOXB13
HSFX1
VENTX
EBF4
EBF3
ZNF157
ZNF90
ZNF93
TBX21
PROX1
ZNF521
HOPX
LBX2
PKNOX2
SIX1
KLF12
KLF10
KLF15
TFAP2A
TFAP2C
TFAP2B
TFAP2E
ZBTB7C
SHOX2
ZNF366
RFX2
ZNF812P
LMX1A
LMX1B
VAX1
FOXP1
GBX2
HHEX
NKX3-2
SALL4
FOXJ1
MEF2C
E2F7
E2F5
E2F2
E2F1
E2F8
ZNF331
POU3F3
ZNF692
ZNF695
WDHD1
ZNF436
ZNF439
FOXL2
AHRR
MEIS3
MEIS2
MEIS1
FOXD4
FOXD2
ZNF788
NOCT
OSR1
BCL6
CDX1
CDX2
NKX2-2
NKX2-3
NKX2-1
NKX2-6
NKX2-5
NEUROG3
NEUROG2
ZBTB32
RHOXF1
FEZF1
FEZF2
POU4F1
NR5A2
DLX4
DLX6
ZNF816-ZNF321P
NR4A2
RBPJL
IRF1
IRF7
IRF6
IRF4
IRF8
PDX1
ONECUT2
ONECUT1
ZBTB12
ZBTB16
ZBTB18
HSF5
HSF4
RORC
RORB
RORA
HES1
RFX6
ARNTL2
PAX9
FOSL1
FOXF1
ZFP42
NKX6-2
NKX6-1
GLIS3
GLIS1
FOSB
TCF21
BNC1
ZNF676
MYRFL
MAF
BACH2
LIN28B
LIN28A
IRF5
FOXO1
HMGB3
DZIP1L
ZFHX4
ELK3
FOXB1
TUB
NFYB
ASCL2
ASCL1
THRA
SP140
MEOX1
MEOX2
CSDC2
PLAG1
ZSCAN23
BATF3
NR1I3
NR1I2
HOXC9
HOXC8
HOXC5
HOXC4
HOXC6
TERF1
NR4A3
TOX2
MSX1
MSX2
DBX2
ATF5
LHX2
LHX4
YBX3
YBX2
BHLHA15
ZIC4
ZIC5
ZIC2
ZIC1
NCOA3
ZNF497
ERG
HAND2
FOXQ1
TSC22D3
TULP1
HOXA7
HOXA5
HOXA3
ZNF792
ZNF578
NFIC
PRRX1
PRRX2
AFF3
AFF2
JARID2
MKX
POU3F2
POU3F1
POU3F4
SP100
ZNF215
ZNF214
DLX1
DLX2
DLX3
TFEC
TFEB
TNFAIP3
TP63
NR6A1
SP9
NR2E1
GFI1
NEUROD6
NEUROD4
ZNF519
REL
FOXP2
LEF1
DMRT2
ZNF189
TFCP2L1
HOXD4
ETS1
HOXD3
RUNX2
RUNX3
RUNX1
ESR2
ESR1
TBX6
TBX4
ZNF536
MYEF2
TAL2
LHX5
NPAS4
NPAS3
NPAS1
PURA
FLI1
SP140L
LZTS1
ZGLP1
ZNF253
ZNF257
MLXIPL
AR
CREB3L1
OTX1
OTX2
ZNF732
FOSL2
ZNF736
TOX
GFI1B
ZNF121
NEIL3
MXD1
JUN
ZNF276
ZBED2
ZBED3
CCDC169-SOHLH2
TEAD4
ESRRA
DMRTA2
DMRTA1
ZNF711
ZNF860
TBX3
ZNF80
BATF
FEV
ID4
ID3
ID1
TAL1
MSC
GLI2
GLI3
GLI1
NR0B2
NR0B1
ZNF48
BARX2
BARX1
OLIG2
OLIG1
NPAS2
RELB
FOXP3
ZNF678
MYCN
MYCL
SATB2
SATB1
EGR2
EGR3
EGR4
PAX5
PAX7
PAX6
PAX3
PAX8
ZEB1
ZNF107
ZNF101
FBXO41
FOXO6
FOXO4
FOXC2
EOMES
ZNF821
EBF2
EBF1
TEF
NFKB2
HIVEP2
HIVEP3
OVOL1
ARX
SOX6
TBX20
SOX5
GLMP
EMX1
GATA2
CEBPB
WT1
NFATC1
NFATC2
NFATC4
ISX
DACH2
DLX5
ZNF800
FOS
ZFP57
ISL1
ISL2
VDR
OSR2
HOXD13
HOXD10
TOX3
NANOG
LYL1
HIF3A
STAT5A
CREB3L3
ZBTB47
ZNF683
GSX2
GSX1
ZNF423
TWIST1
TWIST2
ZNF165
TBX18
POU2F2
POU2F3
ZBTB20
ZBTB21
POU5F1
ZNF404
PRDM6
MYC
MYB
HIC2
FOXG1
ZNF730
GATA6
GATA4
GATA5
GATA3
GATA1
TCF15
TCF19
SOX18
SOX10
SOX11
SOX15
SOX17
HES4
HES5
HES6
HES7
THRB
MITF
HOXD11
ZNF649
CREB5
ZNF469
ZNF462
ZNF391
ZNF394
VAX2
TBX10
TBX15
ZFHX2
BHLHE41
BATF2
POU6F2
POU6F1
MYRF
NFE2
FOXA1
FOXA3
FOXA2
NKX3-1
INSM1
NEUROD2
NEUROD1
ZNF670-ZNF695
TBX5
ZNF660
ZNF662
L3MBTL4
EGR1
HMGA2
HMGA1
IRX5
IRX4
IRX6
IRX1
IRX3
IRX2
ZEB2
BHLHE22
FOXC1
NFIX
NHLH1
MESP1
MNX1
TCF4
TCF7
FOXF2
PITX2
PITX3
PITX1
HOXD8
HOXD9
HOXD1
MAFK
MAFF
NKX1-2
FOXH1
PROX2
ZNF483
ZIC3
JUNB
JUND
HOXB8
HOXB9
HOXB2
HOXB3
HOXB1
HOXB6
HOXB4
PPARG
PTF1A
SPDEF
NR2F1
EMX2
KLF6
KLF5
KLF4
KLF2
N4BP3
RARB
HNF1A
MYT1
SNAI2
SNAI3
SNAI1
PLAGL1
EN2
EPAS1
SOX21
TCF7L1
EVX1
ZNF208
HOXA6
FOXE1
SALL1
SALL3
SALL2
HEYL
MIXL1
HEY2
HEY1
ZNF286A
SP110
FOXL1
AHR
ZNF492
HOXC11
HOXC10
HOXC13
LHX6
SPI1
SPIC
ARID5B
ARID5A
TP73
TEAD3
TEAD2
SIM1
BNC2
TBX2
ESRRG
ESRRB
ZSCAN10
USF3
ZNF714
ALX3
ALX1
ZBTB3
NR4A1
TBX1
ZNF667
NR1H4
GSC
HOXB5
ARID3A
ARID3B
ST18
SOHLH2
PRDM14
PGR
NR2F2
ZNF524
BCL11A
BCL11B
GRHL1
GRHL2
GRHL3
NR3C2
HES2
ZNF135
HES3
EHF
ARNTL
ARNT2
PRDM8
ATF3
HIC1
HOXA1
RXRG
HAND1
ZNF14
HOXA9
NFE2L3
NFE2L1
ZNF266
KLF3
ZNF467
ZBTB25
SOX8
SOX2
SOX3
SOX1
SOX7
SOX4
CEBPA
ZNF724
CEBPD
ZNF540
CERS3
SCRT2
STAT4
PEG3
ELF3
NR1H3
ELF4
SOX9
MAFA
MAFB
T
KDM5D
ETV1
ETV5
ETV4
ETV7
ETV6
IKZF5
IKZF1
IKZF3
IKZF2
NFIB
PRDM1
ELF1
FOXD3
NFIA
BCL6B
